# Development of a core genome Multilocus Sequence Typing (cgMLST) and Life Identification Number (LIN) code schema for the *Burkholderia cepacia* complex

**DOI:** 10.64898/2026.11.10.765358

**Authors:** Kasia M Parfitt, Keith A Jolley, Charlotte Peeters, Made Ananda Krisna, Eshwar Mahenthiralingam, Martin CJ Maiden

## Abstract

**Background:** The *Burkholderia cepacia* complex (Bcc) currently comprises over 20 closely related species; however, understanding Bcc population biology is complicated due to the continual advances in taxonomy and diversity driven by extensive horizontal gene transfer (HGT). Whilst there are conventional typing schemes for the Bcc, including Multilocus Sequence Typing (MLST), there remains a gap for fine-scale resolution typing of the species complex. Here, we present a 1,925 loci core genome MLST (cgMLST) and 14-digit Life Identification Number (LIN) barcoding scheme for the Bcc, that is embedded in the PubMLST database (https://PubMLST.org/organisms/burkholderia-cepacia-complex).

**Methods:** A dataset of 142 complete Bcc genomes spanning 19 species were downloaded from NCBI to develop the draft cgMLST scheme (Dataset 1). Two pangenome tools (PIRATE and PEPPAN) were then combined to give a consensus core gene list from Dataset 1. The ‘core genes’ from these outputs were then screened against the PubMLST loci, using a sequence tag scan, to identify their presence and curate new alleles. The core genes were then validated using a larger Bcc dataset (*n* = 934 genomes; 22 species) on PubMLST, which had been filtered for high-quality (≤200 contigs and 100% ribosomal MLST confidence). This refined the core gene list, ensuring a robust and reliable scheme using a threshold of 99% to classify the gene as ‘core’. The population structure of the Bcc was subsequently analysed using the validation dataset to identify genetic clusters using ReporTree. Combined with statistical analysis, 14 allelic mismatch thresholds were identified for the LIN codes.

**Results:** The Bcc cgMLST scheme consists of 1,925 loci, which have been designated an arbitrary ‘BCC’ identifier. The cgMLST scheme and 14-threshold LIN code has been implemented in PubMLST and are publicly available for use. The Bcc genomes in the PubMLST database have been assigned cgSTs and LIN codes. Use cases of the LIN codes were validated using three previously published datasets, which spanned both outbreak investigation and phylogenomic lineage structures.

**Conclusions:** This stable, hierarchical LIN code nomenclature enhanced the ability to cluster isolates at multiple levels of resolution with examples overlayed on published datasets provided. The LIN code system is also backwards compatible with previous MLST and clonal complex (CC) nomenclature. Overall, the updated typing scheme will facilitate improve global public health through surveillance of the Bcc epidemiology including source tracing and outbreak investigation.
