## Supplementary Table 1 for "Development of a core genome Multilocus Sequence Typing (cgMLST) and Life Identification Number (LIN) code schema for the *Burkholderia cepacia* complex"

### Sheet: Sheet1
Central ST	CC name	No. isolates in PubMLST database	Define?	Comments
1547	ST-31 complex	457	Y	cc31 in literature
739	ST-739 complex	78	Y
102	ST-102 complex	73	Y
181	ST-181 complex	72	Y
971	ST-971 complex	64	Y
16	ST-15 complex	64	Y	cc15 in literature
482	ST-482 complex	47	Y
51	ST-51 complex	47	Y
40	ST-40 complex	45	Y
319	ST-319 complex	41	Y
439	ST-439 complex	38	Y
659	ST-659 complex	28	Y
195	ST-195 complex	27	Y
180	ST-180 complex	20	Y
2216	ST-2216 complex	18	Y
638	ST-638 complex	17	Y
1621	ST-1621 complex	15	Y
109	ST-109 complex	15	Y
1002	ST-1002 complex	14	Y
1530	ST-1530 complex	11	Y
963	ST-963 complex	10	Y
125	ST-125 complex	50	N	No central ST on PubMLST BURST analysis
472	ST-472 complex	21	N	No central ST on PubMLST BURST analysis
1340	ST-1340 complex	18	N	No central ST on PubMLST BURST analysis
18	ST-18 complex	18	N	No central ST on PubMLST BURST analysis
19/1762	ST-19/1762 complex	15	N	No central ST on PubMLST BURST analysis
3/171	ST-3/171 complex	14	N	No central ST on PubMLST BURST analysis
190	ST-190 complex	14	N	No central ST on PubMLST BURST analysis
320/1790	ST-320/1790 complex	14	N	No central ST on PubMLST BURST analysis
719	ST-719 complex	13	N	No central ST on PubMLST BURST analysis
928	ST-928 complex	12	N	No central ST on PubMLST BURST analysis
1362/820	ST-1362/820 complex	12	N	No central ST on PubMLST BURST analysis
293	ST-293 complex	12	N	No central ST on PubMLST BURST analysis
137	ST-137 complex	11	N	No central ST on PubMLST BURST analysis
1464	ST-1464 complex	11	N	No central ST on PubMLST BURST analysis
263	ST-263 complex	11	N	No central ST on PubMLST BURST analysis
658	ST-658 complex	11	N	No central ST on PubMLST BURST analysis
352	ST-352 complex	10	N	No central ST on PubMLST BURST analysis
1071	ST-1071 complex	10	N	No central ST on PubMLST BURST analysis
14	ST-14 complex	10	N	No central ST on PubMLST BURST analysis
1976	ST-1976 complex	9	N	No central ST on PubMLST BURST analysis
312	ST-312 complex	9	N	No central ST on PubMLST BURST analysis
1088	ST-1088 complex	9	N
132	ST-132 complex	9	N	No central ST on PubMLST BURST analysis
618	ST-618 complex	8	N
783	ST-783 complex	8	N	No central ST on PubMLST BURST analysis
1041	ST-1041 complex	8	N	No central ST on PubMLST BURST analysis
639	ST-639 complex	8	N
553	ST-553 complex	8	N	No central ST on PubMLST BURST analysis
9	ST-9 complex	8	N	No central ST on PubMLST BURST analysis
2375	ST-2375 complex	7	N
2195/1519	ST-2195/1519 complex	7	N	No central ST on PubMLST BURST analysis
317	ST-317 complex	7	N
1411	ST-1411 complex	7	N
1063	ST-1063 complex	7	N	No central ST on PubMLST BURST analysis
1444	ST-1444 complex	7	N	No central ST on PubMLST BURST analysis
1744	ST-1744 complex	7	N
762	ST-762 complex	7	N	No central ST on PubMLST BURST analysis
1355	ST-1355 complex	6	N	No central ST on PubMLST BURST analysis
185	ST-185 complex	6	N
441	ST-441 complex	6	N
630	ST-630 complex	6	N
1393	ST-1393 complex	5	N	No central ST on PubMLST BURST analysis
1033	ST-1033 complex	5	N	No central ST on PubMLST BURST analysis
106	ST-106 complex	5	N	No central ST on PubMLST BURST analysis
134	ST-134 complex	5	N
2487	ST-2487 complex	5	N	No central ST on PubMLST BURST analysis
2011	ST-2011 complex	5	N	No central ST on PubMLST BURST analysis
854	ST-854 complex	5	N	No central ST on PubMLST BURST analysis
1154	ST-1154 complex	5	N	No central ST on PubMLST BURST analysis
1541	ST-1541 complex	5	N
725	ST-725 complex	5	N
1072	ST-1072 complex	5	N	No central ST on PubMLST BURST analysis
45	ST-45 complex	5	N	No central ST on PubMLST BURST analysis
1221	ST-1221 complex	4	N	No central ST on PubMLST BURST analysis
7	ST-7 complex	4	N
123	ST-123 complex	4	N	No central ST on PubMLST BURST analysis
833	ST-833 complex	4	N
184	ST-184 complex	4	N
726	ST-726 complex	4	N	No central ST on PubMLST BURST analysis
1643	ST-1643 complex	3	N
784	ST-784 complex	3	N
1983	ST-1983 complex	3	N	No central ST on PubMLST BURST analysis
86	ST-86 complex	3	N
1823	ST-1823 complex	3	N	No central ST on PubMLST BURST analysis
431	ST-431 complex	3	N
1484	ST-1484 complex	3	N	No central ST on PubMLST BURST analysis
925	ST-925 complex	3	N	No central ST on PubMLST BURST analysis
1820	ST-1820 complex	3	N	No central ST on PubMLST BURST analysis
1170	ST-1170 complex	3	N	No central ST on PubMLST BURST analysis
626	ST-626 complex	3	N
1230	ST-1230 complex	3	N	No central ST on PubMLST BURST analysis
1279	ST-1279 complex	3	N	No central ST on PubMLST BURST analysis
1529	ST-1529 complex	3	N
2209	ST-2209 complex	3	N
568	ST-568 complex	3	N	No central ST on PubMLST BURST analysis
47	ST-47 complex	3	N
257	ST-257 complex	3	N
735	ST-735 complex	3	N	No central ST on PubMLST BURST analysis
425	ST-425 complex	3	N	No central ST on PubMLST BURST analysis
1528/1637	ST-1528/1637 complex	2	N	No central ST on PubMLST BURST analysis
2213	ST-2213 complex	2	N	No central ST on PubMLST BURST analysis
1642	ST-1642 complex	2	N	No central ST on PubMLST BURST analysis
937	ST-937 complex	2	N
2218	ST-2218 complex	1	N	No central ST on PubMLST BURST analysis
92	ST-92 complex	1	N
