## Supplementary Table 2 for "Development of a core genome Multilocus Sequence Typing (cgMLST) and Life Identification Number (LIN) code schema for the *Burkholderia cepacia* complex"

### Sheet: Sheet1
	isolate	species	country	source	ST (MLST)	clonal_complex (MLST)	cgST (cgMLST)	LINcode (cgMLST)
21	ATCC 17616	Burkholderia multivorans	USA	environmental	21		5	59_0_0_25_0_0_0_0_0_0_0_0_2_0
44	PC184	Burkholderia cenocepacia	USA	CF patient	40	ST-40 complex	9	16_0_4_2_1_0_0_0_0_0_0_0_0_0
81	AMMD	Burkholderia ambifaria	USA	environmental	77		18	0_0_0_0_0_0_0_0_0_0_0_0_0_0
122	LMG 23361	Burkholderia contaminans	Spain	environmental	102	ST-102 complex	23	6_1_0_2_0_0_0_0_4_0_0_0_0_0
563	MC40-6	Burkholderia ambifaria	USA	environmental	136		40;68	0_9_1_1_0_0_0_0_0_0_0_0_0_0
810	AU0158	Burkholderia dolosa	USA	CF patient	472		41;1273;1274	62_0_0_0_0_0_0_0_1_1_0_0_0_0
1331	BURK101	Burkholderia multivorans	Australia	environmental	802		42	59_0_0_0_2_0_2_0_0_0_0_0_0_0
1644	MS14	Burkholderia contaminans	USA	environmental	910		43	6_0_0_0_0_0_0_0_0_0_0_0_0_0
2386	ATCC 31433	Burkholderia ubonensis	Japan	environmental	1324		418	69_0_0_0_0_0_0_0_0_0_0_1_0_0
2741	K56-2	Burkholderia cenocepacia	Canada	CF patient	227		430	17_0_0_0_13_1_0_2_0_0_0_0_0_0
3066	MSMB1184WGS	Burkholderia cepacia	Australia	environmental	1615
3243	B1	Burkholderia cenocepacia	USA	environmental	122		520	16_0_4_0_2_0_2_0_0_0_0_0_0_0
3244	MC0-3	Burkholderia cenocepacia	USA	environmental	281		95	16_0_4_2_0_0_0_0_0_0_0_0_0_0
3245	J2315	Burkholderia cenocepacia	UK	CF patient	28	ST-31 complex	521	17_0_0_0_13_1_0_0_3_0_0_0_0_0
3254	H111	Burkholderia cenocepacia	Germany	CF patient	1506		526	17_0_0_0_16_0_0_0_0_0_0_0_0_0
3264	ST32	Burkholderia cenocepacia	Czech Republic	CF patient	32		527	17_0_0_0_0_7_1_0_0_0_0_0_0_0
3332	842	Burkholderia cenocepacia	Malaysia	non-CF patient	1298	ST-31 complex	581	17_0_0_0_3_0_0_0_0_0_0_0_0_0
3357	CR318	Burkholderia cenocepacia	Canada	environmental	1625		601	16_0_4_0_2_0_8_0_0_0_0_0_0_0
3421	VC7848	Burkholderia cenocepacia	Canada	CF patient	224		652	16_0_4_0_1_1_0_0_0_0_0_1_1_0
3431	VC12802	Burkholderia cenocepacia	Canada	CF patient	267		662	16_0_8_3_0_0_0_0_0_0_0_0_0_0
3443	895	Burkholderia cenocepacia	Malaysia	non-CF patient	628		672	17_0_0_0_0_16_0_0_1_0_0_0_0_0
3455	MSMB384WGS	Burkholderia cenocepacia	Australia	environmental	1300		530	17_0_0_0_12_0_0_0_0_0_0_0_0_0
3473	VC12308	Burkholderia cenocepacia	Canada	CF patient	306	ST-31 complex	696	17_0_0_0_17_0_0_0_0_0_0_0_0_1
3547	LMG 13010	Burkholderia multivorans	Belgium	CF patient	650		709	59_0_0_0_38_1_0_0_0_0_0_0_0_0
3548	LMG 14294	Burkholderia stabilis	Belgium	CF patient	51	ST-51 complex	710;1491	31_0_0_0_0_0_0_0_0_0_0_0_0_0
3599	A05	Burkholderia aenigmatica	Australia	CF patient	103		713;1492	2_0_0_0_1_0_0_0_0_0_0_0_0_0
3631	AU1185	Burkholderia multivorans	USA	non-CF patient	18		718	59_0_0_0_19_0_2_0_0_0_0_0_0_0
3641	MSMB1640WGS	Burkholderia multivorans	Australia	environmental	802		728	59_0_0_0_2_0_1_0_0_0_0_0_0_0
3733	FDAARGOS_726	Burkholderia multivorans	USA	unknown	1808		790	59_0_23_0_0_0_0_0_0_0_0_0_0_0
3734	FDAARGOS_547	Burkholderia multivorans	USA	unknown	1809		791	59_0_13_0_0_0_0_0_1_0_0_0_0_0
3838	SK875	Burkholderia contaminans	South Korea	environmental	102	ST-102 complex	826	6_1_0_2_0_0_0_0_1_3_0_0_0_0
3839	ZCC	Burkholderia contaminans	China	environmental	102	ST-102 complex
3858	2016Y70910410I	Burkholderia multivorans	Germany	CF patient	1873		831	59_0_0_4_0_0_0_0_0_0_0_0_0_0
4500	1CH1	Burkholderia anthina	Germany	industrial	2054		1086	41_0_0_1_0_0_0_0_0_0_0_0_0_0
4588	RF8-non-BP5	Burkholderia territorii	Thailand	environmental	2098		1122	49_0_0_10_0_0_0_0_0_0_0_0_0_0
4636	FL-5-4-10-S1-D7	Burkholderia seminalis	USA	environmental	2031		1127	53_0_0_0_1_0_0_0_1_0_0_0_0_0
4954	KP33	Burkholderia multivorans	USA	CF patient	16	ST-15 complex	1132	59_0_0_11_0_0_1_0_0_0_0_0_0_0
4955	KP1272	Burkholderia multivorans	USA	CF patient	21		1182	59_0_0_25_0_0_0_0_0_0_0_0_1_0
4956	KP84	Burkholderia multivorans	Canada	CF patient	195	ST-195 complex	1140	59_0_0_0_17_0_1_0_1_0_0_0_0_0
4960	N149	Burkholderia dolosa	Vietnam	non-CF patient	2237		1183	62_0_0_2_0_0_0_0_0_0_0_0_0_0
5004	BCC0180	Burkholderia pyrrocinia	Japan	environmental	1631		144;1185	33_0_0_0_0_0_0_0_0_0_0_0_0_0
5005	869T2	Burkholderia seminalis	Taiwan	environmental	1695		523;1186	53_0_0_0_0_0_0_0_0_0_0_0_0_0
5006	MSMB2035	Burkholderia ubonensis	Australia	environmental	1260		1187	67_0_0_0_0_0_0_0_0_0_0_1_0_0
5007	RF23-BP41	Burkholderia ubonensis	Thailand	environmental	1301		406;408	68_0_0_2_0_0_0_0_0_0_0_0_1_0
5008	MSMB0783	Burkholderia ubonensis	Australia	environmental
5009	MSMB0022	Burkholderia ubonensis	Australia	environmental	1129		1188	65_0_0_6_5_0_0_0_0_0_0_0_0_0
5011	383	Burkholderia lata	Trinidad and Tobago	environmental	101		1189	9_0_0_0_0_0_0_0_0_0_0_0_0_0
5013	FDAARGOS_246	Burkholderia multivorans	Belgium	CF patient	650		37;709	59_0_0_0_38_1_0_0_0_0_0_0_0_0
5014	MSMB735WGS	Burkholderia stagnalis	Australia	environmental			1191	64_0_0_0_0_0_0_0_0_0_0_0_0_0
5015	FL-6-5-30-S1-D7	Burkholderia metallica	USA	environmental			1192	14_0_0_0_3_0_0_0_0_0_0_0_0_0
5016	FDAARGOS_1488	Burkholderia vietnamiensis	Unknown	unknown	379		1193	58_0_0_0_14_0_0_0_0_0_0_0_0_0
5017	LMG 10929	Burkholderia vietnamiensis	Vietnam	environmental	379		1194	58_0_0_0_14_0_0_0_0_0_0_0_0_0
5018	FDAARGOS_1463	Burkholderia dolosa	Unknown	CF patient	472		1195	62_0_0_0_0_0_0_0_1_3_0_0_0_0
5020	toggle4	Burkholderia cenocepacia	Taiwan	unknown	839	ST-31 complex	1197	17_0_0_0_0_10_0_0_0_0_0_0_0_0
5021	NML110041	Burkholderia cenocepacia	Unknown	unknown	28	ST-31 complex	1198	17_0_0_0_13_1_0_0_2_0_0_0_0_0
5022	toggle3	Burkholderia cenocepacia	Taiwan	unknown			1199	17_0_0_0_0_12_0_0_0_0_0_0_0_0
5023	toggle2	Burkholderia cenocepacia	Taiwan	unknown			1200	17_0_0_0_0_12_0_1_0_0_0_0_0_0
5024	2008Ycf657	Burkholderia cenocepacia	Germany	CF patient	643		1201	17_0_0_0_6_0_0_0_0_0_0_0_0_0
5025	2009Ycf95III	Burkholderia cenocepacia	Germany	CF patient	643		1202	17_0_0_0_6_0_0_0_0_0_0_0_1_0
5026	2019Y71443953II	Burkholderia cenocepacia	Germany	CF patient	643		1203	17_0_0_0_6_0_0_0_0_1_0_0_0_0
5028	BRDJ	Burkholderia cepacia	Unknown	environmental			1205	11_1_0_9_0_0_0_0_0_0_0_0_0_0
5031	CMCC(B)23005	Burkholderia cepacia	China	unknown	14		1208	11_1_0_7_0_0_0_0_0_0_0_0_0_0
5034	FDAARGOS_345	Burkholderia cepacia	Unknown	environmental	10		1210	11_1_0_0_5_0_0_0_0_0_0_0_0_0
5035	FDAARGOS_388	Burkholderia cepacia	Unknown	environmental	10		1211	11_1_0_0_5_0_0_0_0_0_0_0_0_0
5037	FFH2055	Burkholderia contaminans	Argentina	unknown	872		1213	6_0_0_0_4_0_0_0_0_0_0_0_0_0
5038	B17-01563-1	Burkholderia contaminans	Unknown	unknown	102	ST-102 complex	1214	6_1_0_2_0_0_0_0_1_0_2_0_0_0
5039	toggle1	Burkholderia contaminans	Taiwan	CF patient	102	ST-102 complex	1215	6_1_0_2_0_0_0_0_0_0_0_0_0_0
5040	XL73	Burkholderia contaminans	China	environmental	102	ST-102 complex	1216	6_1_0_2_0_0_0_0_1_0_1_0_0_0
5041	5080	Burkholderia contaminans	Australia	unknown	102	ST-102 complex	1217	6_1_0_2_0_0_0_0_1_2_0_2_0_0
5042	FFI45	Burkholderia contaminans	Argentina	unknown	762
5043	FL-1-2-30-S1-D0	Burkholderia contaminans	USA	unknown			1218	6_0_0_0_1_1_0_0_0_0_0_0_0_0
5044	DM32	Burkholderia contaminans	China	unknown	922		1219	6_2_0_0_0_1_0_0_0_0_1_0_0_0
5045	NML151013	Burkholderia contaminans	Unknown	CF patient	482	ST-482 complex	1220	6_1_0_1_0_0_0_0_0_0_2_0_0_0
5046	SCAID TST1-2021	Burkholderia contaminans	Unknown	unknown	102	ST-102 complex
5047	2007Ycf278	Burkholderia multivorans	Germany	CF patient	647		1221	59_0_0_0_13_0_0_0_0_0_1_0_0_0
5048	2006Ycf877	Burkholderia multivorans	Germany	CF patient	647		1222	59_0_0_0_13_0_0_0_0_0_0_0_0_0
5049	2015Y70629342III	Burkholderia multivorans	Germany	CF patient	659	ST-659 complex	1223	59_0_0_0_14_0_6_0_0_0_0_0_0_0
5050	FDAARGOS_622	Burkholderia multivorans	Unknown	CF patient	836	ST-195 complex	1224	59_0_0_0_18_0_0_0_0_0_0_0_0_0
5051	FDAARGOS_623	Burkholderia multivorans	Unknown	CF patient	836	ST-195 complex	1224	59_0_0_0_18_0_0_0_0_0_0_0_0_0
5052	NML180963	Burkholderia multivorans	Unknown	CF patient	191		1225	59_0_0_0_32_0_1_0_0_0_0_0_0_0
5053	2010Ycf503	Burkholderia multivorans	Germany	CF patient	657		1226	59_0_0_8_0_0_0_0_0_0_0_0_0_0
5054	2017Y71079786	Burkholderia multivorans	Germany	CF patient	739	ST-739 complex	1227	59_0_0_26_0_0_0_0_0_0_0_0_0_0
5055	2019Y71417852IX	Burkholderia multivorans	Germany	CF patient	625		1228	59_0_0_0_0_0_1_0_2_0_0_2_0_0
5056	2008Ycf542	Burkholderia multivorans	Germany	CF patient	625		1229	59_0_0_0_0_0_1_0_2_0_0_0_0_0
5057	2014Y70532416II	Burkholderia multivorans	Germany	CF patient	625		1230	59_0_0_0_0_0_1_0_2_0_0_0_1_0
5058	2017Y71087112III	Burkholderia multivorans	Germany	CF patient	625		1231	59_0_0_0_0_0_1_0_2_0_0_1_0_0
5059	2010Ycf31III	Burkholderia multivorans	Germany	CF patient	650		1232	59_0_0_0_38_1_0_0_0_1_0_2_0_0
5060	FDAARGOS_722	Burkholderia multivorans	Unknown	CF patient	374		1233	59_0_4_0_0_0_0_1_0_0_0_0_0_0
5061	FDAARGOS_719	Burkholderia multivorans	Unknown	CF patient	739	ST-739 complex	1234	59_0_0_26_0_0_1_0_0_0_0_0_0_0
5062	P2Bm2011a	Burkholderia multivorans	Belgium	CF patient	742	ST-739 complex	1235	59_0_0_26_1_0_0_0_0_0_0_0_0_0
5063	2010Ycf635	Burkholderia multivorans	Germany	CF patient	18		1236	59_0_0_0_19_0_1_1_0_0_0_0_0_0
5064	2010Ycf576V	Burkholderia multivorans	Germany	CF patient	650		1237	59_0_0_0_38_1_0_0_0_1_1_0_0_0
5065	2005Ycf971III	Burkholderia multivorans	Germany	CF patient	650		1238	59_0_0_0_38_1_0_0_0_1_0_1_0_0
5066	2004Ycf1069VI	Burkholderia multivorans	Germany	CF patient	650		1239	59_0_0_0_38_1_0_0_0_1_0_0_0_0
5067	2019Y71421880II	Burkholderia multivorans	Germany	CF patient	646	ST-1530 complex	1240	59_0_0_0_21_0_3_0_0_0_0_0_0_0
5068	2011Ycf521III	Burkholderia multivorans	Germany	CF patient	18		1241	59_0_0_0_19_0_1_1_0_0_1_0_0_0
5069	2014Y70439247	Burkholderia multivorans	Germany	CF patient	645	ST-659 complex	1242	59_0_0_0_14_0_0_0_0_0_0_0_0_0
5070	2016Y70888756VI	Burkholderia multivorans	Germany	CF patient	659	ST-659 complex	1243	59_0_0_0_14_0_2_0_0_0_0_0_0_0
5071	2016Y70836300	Burkholderia multivorans	Germany	CF patient	645	ST-659 complex	1244	59_0_0_0_14_0_0_0_0_3_0_0_0_0
5072	2007Ycf875II	Burkholderia multivorans	Germany	CF patient	644		1245	59_0_0_0_33_0_0_0_0_0_0_0_0_0
5073	2010Ycf41	Burkholderia multivorans	Germany	CF patient	645	ST-659 complex	1246	59_0_0_0_14_0_0_0_0_1_0_0_0_0
5074	2014Y70522077	Burkholderia multivorans	Germany	CF patient	644		1247	59_0_0_0_33_0_0_1_0_0_0_0_0_0
5075	2017Y71078597II	Burkholderia multivorans	Germany	CF patient	644		1248	59_0_0_0_33_0_0_1_1_0_0_0_0_0
5076	2019Y60005016V	Burkholderia multivorans	Germany	CF patient	650		1249	59_0_0_0_38_1_0_0_0_2_0_0_0_0
5077	2020Y71628512IV	Burkholderia multivorans	Germany	CF patient	650		1250	59_0_0_0_38_1_0_0_0_3_0_0_0_0
5078	2014Y70518672I	Burkholderia multivorans	Germany	CF patient	645	ST-659 complex	1251	59_0_0_0_14_0_0_0_0_2_0_0_0_0
5079	P1Bm2015	Burkholderia multivorans	Belgium	CF patient	742	ST-739 complex	1252	59_0_0_26_1_0_1_0_0_1_1_0_0_0
5080	P1Bm2014	Burkholderia multivorans	Belgium	CF patient	742	ST-739 complex	1253	59_0_0_26_1_0_1_0_0_1_0_0_0_0
5081	P1Bm2011a	Burkholderia multivorans	Belgium	CF patient	742	ST-739 complex	1254	59_0_0_26_1_0_1_0_0_0_0_1_0_0
5082	P1Bm2011b	Burkholderia multivorans	Belgium	CF patient	742	ST-739 complex	1254;1255	59_0_0_26_1_0_1_0_0_0_0_1_0_0
5083	P1Bm2012b	Burkholderia multivorans	Belgium	CF patient	742	ST-739 complex	1256	59_0_0_26_1_0_1_0_0_0_0_2_0_0
5084	P1Bm2009	Burkholderia multivorans	Belgium	CF patient	742	ST-739 complex	1257	59_0_0_26_1_0_1_0_0_0_0_0_0_0
5085	FDAARGOS_548	Burkholderia multivorans	Unknown	CF patient	603		1258	59_0_0_20_0_0_0_1_0_0_0_0_0_0
5086	mHSR5	Burkholderia pyrrocinia	Unknown	unknown			1259	38_0_0_0_0_0_0_0_0_0_0_0_0_0
5087	Hargis	Burkholderia pyrrocinia	Unknown	unknown			1260	39_0_0_0_0_0_0_0_0_0_0_0_0_0
5088	LWK2	Burkholderia pyrrocinia	Unknown	unknown			1261	34_0_0_0_0_0_0_0_0_0_0_0_0_0
5089	JK-SH007	Burkholderia pyrrocinia	China	unknown			1262	35_0_0_0_0_0_0_0_0_0_0_0_0_0
5090	AU1233	Burkholderia vietnamiensis	Unknown	CF patient			1263	58_0_0_0_5_2_0_0_0_0_0_0_0_0
5091	FL-2-3-30-S1-D0	Burkholderia vietnamiensis	USA	environmental			1264	58_0_0_4_0_0_0_0_0_0_0_0_0_0
5092	FDAARGOS_721	Burkholderia vietnamiensis	Unknown	unknown	2015		1265	58_0_0_0_3_0_0_0_0_0_0_0_0_0
5093	FDAARGOS_239	Burkholderia vietnamiensis	Unknown	environmental	379		158;1193;1194	58_0_0_0_14_0_0_0_0_0_0_0_0_0
5094	MSMB608WGS	Burkholderia vietnamiensis	Australia	environmental	747		1266	58_0_0_0_2_1_0_0_0_0_0_0_0_0
5095	LMG16232	Burkholderia vietnamiensis	Sweden	CF patient	200		1267	58_0_0_0_20_0_3_0_0_0_1_0_0_0
5096	HI2297	Burkholderia vietnamiensis	Indonesia	environmental	378	ST-319 complex	1268	58_0_0_0_29_0_0_0_0_0_0_0_0_0
5097	2003Ycf867	Burkholderia vietnamiensis	Germany	CF patient	648		1269	58_0_0_0_31_0_0_0_0_0_0_0_0_0
5098	BJQ0010	Burkholderia ambifaria	China	environmental	923		1270	0_2_1_0_0_0_0_0_0_0_0_0_0_0
5099	B21-004	Burkholderia ambifaria	Canada	environmental			1271	1_0_0_1_0_0_0_0_0_0_0_0_0_0
5100	B21-008	Burkholderia ambifaria	Canada	environmental			1530
5101	Q53	Burkholderia ambifaria	Argentina	environmental			1272	0_12_0_0_0_0_0_0_0_0_0_0_0_0
5102	FDAARGOS_1544	Burkholderia dolosa	Germany	CF patient	472		468	62_0_0_0_0_0_0_0_1_2_0_0_0_0
5103	FDAARGOS_562	Burkholderia dolosa	Unknown	unknown	472		1273	62_0_0_0_0_0_0_0_1_1_0_0_0_0
5104	FDAARGOS_1272	Burkholderia dolosa	Unknown	unknown	472		1274	62_0_0_0_0_0_0_0_1_1_0_0_0_0
5106	MSMB1189WGS	Burkholderia ubonensis	Unknown	environmental	1191		255;1276	65_0_1_3_0_0_0_0_0_0_0_0_0_0
5107	MSMB1471WGS	Burkholderia ubonensis	Unknown	environmental	1195		273;1277	65_3_0_0_0_3_0_0_0_0_0_0_0_0
5108	BJQ0011	Burkholderia anthina	China	environmental	90	ST-638 complex	1278	43_0_0_0_0_0_0_0_0_0_0_0_0_0
5110	SUB-INT23-BP2	Burkholderia pseudomultivorans	Unknown	environmental			1280	61_0_0_0_0_0_0_0_0_0_0_0_0_0
5111	CMCC(B)23010	Burkholderia aenigmatica	Unknown	environmental	339		1531
5112	AU17928	Burkholderia latens	Unknown	environmental	2011		1281	55_0_0_0_3_0_0_0_0_0_0_0_0_0
5113	AU2934	Burkholderia latens	USA	unknown			1282	55_0_0_0_3_1_0_0_0_0_0_0_0_0
5114	AU0505	Burkholderia latens	USA	unknown			1283	55_0_0_0_1_0_0_0_0_0_0_0_0_0
5116	FDAARGOS_1027	Burkholderia ambifaria	Unknown	unknown	77		1285	0_0_0_0_0_0_0_0_0_0_0_0_0_0
5117	B21-006	Burkholderia ambifaria	Canada	environmental			1286	0_8_0_0_0_0_0_0_0_0_0_0_0_0
