## Supplementary Table 5 for "Development of a core genome Multilocus Sequence Typing (cgMLST) and Life Identification Number (LIN) code schema for the *Burkholderia cepacia* complex"

### Sheet: Sheet1
#using a threshold of 0.99 and minimum number of required observations of 5
#block_id	first_partition	last_partition	len_block	AdjRand	AdjWallace
block_6	MST-32x1.0->MST-31x1.0	MST-37x1.0->MST-36x1.0	6	0.998455	0.996915
block_9	MST-43x1.0->MST-42x1.0	MST-47x1.0->MST-46x1.0	5	1	1
block_10	MST-49x1.0->MST-48x1.0	MST-56x1.0->MST-55x1.0	8	0.999106	0.998214
block_11	MST-58x1.0->MST-57x1.0	MST-81x1.0->MST-80x1.0	24	0.999572	0.999143
block_12	MST-83x1.0->MST-82x1.0	MST-117x1.0->MST-116x1.0	35	1	1
block_13	MST-120x1.0->MST-119x1.0	MST-135x1.0->MST-134x1.0	16	1	1
block_14	MST-137x1.0->MST-136x1.0	MST-181x1.0->MST-180x1.0	45	0.999669	0.999339
block_15	MST-183x1.0->MST-182x1.0	MST-192x1.0->MST-191x1.0	10	1	1
block_16	MST-194x1.0->MST-193x1.0	MST-236x1.0->MST-235x1.0	43	0.998492	0.996988
block_17	MST-238x1.0->MST-237x1.0	MST-365x1.0->MST-364x1.0	128	0.999147	0.998295
block_18	MST-367x1.0->MST-366x1.0	MST-829x1.0->MST-828x1.0	463	1	1
block_19	MST-831x1.0->MST-830x1.0	MST-978x1.0->MST-977x1.0	148	0.996874	0.993768
block_20	MST-980x1.0->MST-979x1.0	MST-1028x1.0->MST-1027x1.0	49	1	1
block_21	MST-1030x1.0->MST-1029x1.0	MST-1135x1.0->MST-1134x1.0	106	1	1
block_22	MST-1137x1.0->MST-1136x1.0	MST-1169x1.0->MST-1168x1.0	33	0.999799	0.999599
block_23	MST-1171x1.0->MST-1170x1.0	MST-1287x1.0->MST-1286x1.0	117	1	1
block_24	MST-1289x1.0->MST-1288x1.0	MST-1370x1.0->MST-1369x1.0	82	0.999642	0.999284
block_25	MST-1372x1.0->MST-1371x1.0	MST-1394x1.0->MST-1393x1.0	23	1	1
block_26	MST-1396x1.0->MST-1395x1.0	MST-1405x1.0->MST-1404x1.0	10	1	1
block_27	MST-1407x1.0->MST-1406x1.0	MST-1472x1.0->MST-1471x1.0	66	1	1
block_28	MST-1474x1.0->MST-1473x1.0	MST-1484x1.0->MST-1483x1.0	11	1	1
block_29	MST-1486x1.0->MST-1485x1.0	MST-1499x1.0->MST-1498x1.0	14	1	1
block_30	MST-1501x1.0->MST-1500x1.0	MST-1528x1.0->MST-1527x1.0	28	1	1
block_31	MST-1530x1.0->MST-1529x1.0	MST-1549x1.0->MST-1548x1.0	20	1	1
block_33	MST-1555x1.0->MST-1554x1.0	MST-1565x1.0->MST-1564x1.0	11	1	1
block_34	MST-1567x1.0->MST-1566x1.0	MST-1572x1.0->MST-1571x1.0	6	0.999766	0.999533
block_35	MST-1574x1.0->MST-1573x1.0	MST-1582x1.0->MST-1581x1.0	9	0.999669	0.999338
block_36	MST-1584x1.0->MST-1583x1.0	MST-1593x1.0->MST-1592x1.0	10	1	1
block_40	MST-1608x1.0->MST-1607x1.0	MST-1613x1.0->MST-1612x1.0	6	0.99953	0.99906
block_41	MST-1615x1.0->MST-1614x1.0	MST-1624x1.0->MST-1623x1.0	10	0.999741	0.999483
block_43	MST-1629x1.0->MST-1628x1.0	MST-1635x1.0->MST-1634x1.0	7	1	1
block_44	MST-1639x1.0->MST-1638x1.0	MST-1643x1.0->MST-1642x1.0	5	0.997084	0.994184
block_45	MST-1645x1.0->MST-1644x1.0	MST-1657x1.0->MST-1656x1.0	13	0.996163	0.992355
block_47	MST-1661x1.0->MST-1660x1.0	MST-1684x1.0->MST-1683x1.0	24	1	1
block_48	MST-1686x1.0->MST-1685x1.0	MST-1690x1.0->MST-1689x1.0	5	0.99981	0.999621
block_50	MST-1694x1.0->MST-1693x1.0	MST-1711x1.0->MST-1710x1.0	18	1	1
block_51	MST-1713x1.0->MST-1712x1.0	MST-1739x1.0->MST-1738x1.0	27	0.999726	0.999452
block_52	MST-1741x1.0->MST-1740x1.0	MST-1761x1.0->MST-1760x1.0	21	1	1
block_54	MST-1765x1.0->MST-1764x1.0	MST-1775x1.0->MST-1774x1.0	11	0.998625	0.997254
block_55	MST-1777x1.0->MST-1776x1.0	MST-1787x1.0->MST-1786x1.0	11	1	1
block_57	MST-1795x1.0->MST-1794x1.0	MST-1804x1.0->MST-1803x1.0	10	0.999895	0.999789
block_58	MST-1806x1.0->MST-1805x1.0	MST-1829x1.0->MST-1828x1.0	24	0.995383	0.990809
block_60	MST-1835x1.0->MST-1834x1.0	MST-1841x1.0->MST-1840x1.0	7	0.999238	0.998477
block_61	MST-1843x1.0->MST-1842x1.0	MST-1860x1.0->MST-1859x1.0	18	0.996179	0.992387
block_63	MST-1865x1.0->MST-1864x1.0	MST-1870x1.0->MST-1869x1.0	6	1	1
block_64	MST-1872x1.0->MST-1871x1.0	MST-1880x1.0->MST-1879x1.0	9	1	1
block_65	MST-1882x1.0->MST-1881x1.0	MST-1889x1.0->MST-1888x1.0	8	0.999407	0.998814
block_66	MST-1892x1.0->MST-1891x1.0	MST-1909x1.0->MST-1908x1.0	18	0.998129	0.996266
